# A regenerative stem cell-derived matrix accelerates functional dermal wound repair in a preclinical diabetic model

**DOI:** 10.64898/2026.02.20.707094

**Authors:** Colette A. Abbey, Joshua Benton, Erin Goebel, Jocelyn Ma, Sebastian Lomeli, Indu Kancharla, Ivan Juarez, Akshaya Kannan, Christopher Story, Andrew Haskell, Hussain Alcassab, Kayla J. Bayless, Carl Gregory

**Author notes:** **Corresponding authors:** Kayla Bayless, PhD, Associate Professor, Department of Medical Physiology and Institute for Regenerative Medicine, School of Medicine, Texas A&M University, 1114 TAMU | 8447 John Sharp Pkwy, Rm 4412, Bryan, TX 77807, Carl Gregory, PhD, Associate Professor, Department of Medical Physiology and Institute for Regenerative Medicine, School of Medicine, Texas A&M University, 1114 TAMU | 8447 John Sharp Pkwy, Rm 4414, Bryan, TX 77807.

## Abstract

Despite the growing prevalence of non-healing diabetic wounds, no current treatment options overcome multifactorial deficits in repair. To this end, a mesenchymal stromal cell-derived regenerative extracellular matrix (rECM) was evaluated for the ability to accelerate cutaneous wound repair in leptin receptor-deficient (db/db) diabetic mice with paired full-thickness dorsal skin defects. A single dose of rECM significantly accelerated wound closure compared with vehicle controls. Also, rECM dose-dependently improved overall histological healing scores and modulated granulation tissue dynamics, with the highest dose promoting rapid resolution of granulation tissue relative to wound area. Spatial transcriptomics and immunofluorescence revealed that rECM drove robust formation of de novo peripheral nerve clusters characterized by the Schwann cell marker, p75. The rECM also enhanced vascular maturation in healed wounds, increasing average blood vessel size, smooth muscle actin–positive vessels, and vessel density within myofibroblast-rich regions. In a complementary 3D angiogenic sprouting model, rECM accelerated endothelial invasion and filopodia extension, and at higher concentrations induced contraction of collagen matrices consistent with accelerated resolution of granulation tissue. These data demonstrate that rECM accelerates closure of diabetic skin defects by coordinating faster granulation tissue remodeling with enhanced peripheral nerve formation and vascular maturation.
