## Supplemental Table 3 for "A regenerative stem cell-derived matrix accelerates functional dermal wound repair in a preclinical diabetic model"

### Sheet: Antibodies
Antibody	Vendor	Catalog #	RRID
CD31	Cell Signaling	77699	AB_2722705
p75	Abcam	ab271290	AB_3073803
SMA-Cy3	Sigma	C6198	AB_476856
Gt Rabbit 488	Alexa Fluro	A-11008	AB_143165
Gt Rat 594	Alexa Fluro	A-11007	AB_10561522
Gt Rabbit 594	Alexa Fluro	A-11012	AB_2534079
Gt Rat 488	Alexa Fluro	A-11006	AB_2534074
