## Supplemental Table 4 for "A regenerative stem cell-derived matrix accelerates functional dermal wound repair in a preclinical diabetic model"

### Sheet: Primers
	FORWARD	REVERSE
GAPDH	CGACCACTTTGTCAAGCTCA	AGGGGTCTACATGGCAACTG
RPLP0	AGCCCAGAACACTGGTCTC	ACTCAGGATTTCAATGGTGCC
PECAM1	ATGATGCCCAGTTTGAGGTC	ACGTCTTCAGTGGGGTTGTC
SLUG	TTTCTTGCCCTCACTGCAAC	TCTGGAGAAGGTTTTGGAGCAG
SNAI1	TCCAGAGTTTACCTTCCAGCAG	ACAGAGTCCCAGATGAGCATTG
TGFB1	TTGATGTCACCGGAGTTGTG	TGATGTCCACTTGCAGTGTG
VIMENTIN	GGGACCTCTACGAGGAGGAG	AAGATTGCAGGGTGTTTTCG
